# Wheat and barley stripe rust pan-genome facilitates discovery of the predominant North American lineage’s origin in somatic hybridization

**DOI:** 10.1101/2025.10.24.684071

**Authors:** Samuel Holden, Meng Li, Mehrdad Abbasi, Ramandeep Bamrah, Sang Hu Kim, Sean Formby, Janice Bamforth, Sean Walkowiak, Andrew Friskop, Upinder S. Gill, Brent McCallum, Harpinder S. Randhawa, Hadley R. Kutcher, Valentyna Klymiuk, Guus Bakkeren, Curtis Pozniak, Gurcharn S. Brar

**Affiliations:** Faculty of Agricultural, Life and Environmental Science, University of Alberta, Edmonton, AB, Canada; Faculty of Land and Food Systems, The University of British Columbia, Vancouver, BC, Canada; Agriculture and Agri Food Canada, Summerland Research and Development Centre, Summerland, BC, Canada; Faculty of Science, The University of British Columbia, Vancouver, BC, Canada; Canadian Grain Commission, Winnipeg, MB, Canada; Department of Plant Pathology, North Dakota State University, Fargo, ND, USA; Agriculture and Agri Food Canada, Morden Research and Development Centre, Morden, MB, Canada; Agriculture and Agri Food Canada, Lethbridge Research and Development Centre, Lethbridge, AB, Canada; Crop Development Centre, University of Saskatchewan, Saskatoon, SK, Canada; University of Guelph, Guelph, ON, Canada

## Abstract

Wheat and barley stripe rust, caused by *Puccinia striiformis* formae speciales *tritici* (*Pst*) and *hordei* (*Psh*) respectively is a perennial and endemic threat to those crops worldwide. Outside the Himalayan region the fungus has not been observed reproducing sexually, despite being characterised extensively over the past 100 years by researchers in many countries. Scientific literature divides *P. striiformis* into lineages termed PstS0, PstS1, up to PstS18. Here we describe the first North American *P. striiformis* pan-genome, comprising 24 *Pst* and 3 *Psh* genomes from North America including five phased assemblies using chromosome conformation capture to separate two haploid genomes. We identify the origin of the predominant North American *Pst* lineage; PstS18, as a somatic hybridization event between PstS1 and another unknown lineage. As well as identifying gene families which distinguish haplotypes on a trans-lineage and trans-species level, we also show ongoing gene family loss and expansion in clonal lineages after their emergence.
