## Supplementary File S7 for "Wheat and barley stripe rust pan-genome facilitates discovery of the predominant North American lineage’s origin in somatic hybridization"

### Sheet: Sheet1
Domain or Protein Names	Pfam or COG20 accessions	GC_#	Associated Haplotypes	Known Function	Links to Virulence, Pathogenicity or Host Adaption	References
SWIM zinc finger	PF04434	GC_00001467	A, B, C, G, H	DNA/RNA binding, protein interactions	Found in transcriptional regulators; likely modulates stress response or effector gene expression	Aravind et al., 2005
Erg28-like protein	PF03694	GC_00007623	A, B, C, G, H	Ergosterol biosynthesis scaffold	Ergosterol pathway is a known antifungal target; disruption impairs membrane integrity and virulence	Parks et al., 1999
Mif2_N (CENP-C homologue)	PF15624	GC_00009107	A, B, C, H	Kinetochore assembly, chromosome segregation	Maintains genome stability and centromere integrity, indirectly supporting fungal proliferation and adaptability	Muszewska et al., 2017
PMT C-terminal TMM	PF16192	GC_00009027	A, B, C, H	O-mannosylation of proteins, cell wall biosynthesis	Strongly linked to fungal virulences in Candida albicans and Aspergillus fumigatus; enhances immune evasion and virulence by modifying surface glycoproteins; likely conserved in rust fungi	Mora-Montes et al., 2007
Cdc37 N-terminal kinase binding	PF03234	GC_00003670	A, C, G, H, I	Kinase chaperone, stabilizes signaling proteins	Critical for stress response and virulence signaling pathways; essential in Candida and Aspergillus	Truman et al., 2006
Glutamate 5-kinase	COG0263	GC_00007414	A, C, D, F, G, H, I	Proline biosynthesis, stress response	Enhances osmotic stress tolerance and survival in host tissue; linked to virulence in related fungi	Zhang et al., 2019; Fernandez et al., 2012
Myb/SANT-like domain	PF12776	GC_00002692	A, D, E, F, J, K	Transcription factor activity	Regulates effector and stress response genes; active in haustorial development	Duplessis et al., 2011; Petre et al., 2014
Spt20 SEP domain	PF12090	GC_00004577	A, C, G, H, I	Part of SAGA complex, transcriptional regulation	Influences chromatin remodeling and expression of virulence genes; key in transcriptional reprogramming during infection	Helmlinger et al., 2008
ATP synthase j chain	PF04911	GC_00009142	A, C, G, I	Mitochondrial ATP production	Indirectly linked to virulence; essential for energy-demanding infection processes	van der Laan et al., 2006
Conserved oligomeric Golgi subunit	PF20649.3	GC_00001370	B, C, F, H	Golgi trafficking and protein sorting	May influence secretion of virulence factors	Cuomo et al., 2017
RecQ helicase	PF00271	GC_00002832	B, C, F, H	DNA repair, genome stability	Protects against host-induced oxidative stress; mutants show reduced virulence	Cuomo et al., 2017; Spanu et al., 2010
mS41 SAM domain	PF09597	GC_00009641	B, C, G, H, I	Ribosome biogenesis, RNA binding	Indirectly linked to virulence; essential for protein synthesis and pathogen fitness	Woolford & Baserga, 2013
ATG9 (Autophagy protein)	PF04109	GC_00003276	B, C, G, H, I	Membrane trafficking for autophagosome formation	Required for survival under host-induced stress; deletion reduces virulence in Magnaporthe oryzae and Cryptococcus neoformans	Liu et al., 2010
DUF6589	PF20231.3	GC_00001575	B, C, H, J, K	Unknown; conserved in fungi	Highly expressed in haustoria; candidate effector domain	Lubega et al., 2024
Aspartyl protease	PF13975	GC_00004093	A, F, J, K	Proteolytic processing of proteins	Degrades host defense proteins; processes fungal effectors	Zhang et al., 2011; Lo Presti et al., 2015
	PF13650	GC_00000586	C, D, E, F, J, K
CarB	PF02786	GC_00010314	C, F, J, K	Arginine biosynthesis, nitrogen metabolism	Supports fungal growth and stress tolerance; essential for pathogenicity in related fungi	Fernandez et al., 2012; Tang et al., 2017
